# Expansive Diversity and Temporal Dynamics of Emerging Polinton-like Viruses in a Marine Ecosystem

**DOI:** 10.64898/2026.05.28.728513

**Authors:** Ethan Mimick, Christopher Bellas, Nathan Ahlgren, Jed Fuhrman, Mohammad Moniruzzaman

## Abstract

Polinton-like viruses (PLVs) are an emerging group of double-stranded DNA viruses of microbial eukaryotes whose ecological roles in marine ecosystems remain poorly understood. Using a five-year monthly viromic time series from the San Pedro Ocean Time-series (SPOT), we investigated the diversity, temporal dynamics, and functional potential of PLVs in a coastal marine ecosystem. We identified 2,355 distinct PLV populations, revealing PLVs to be a highly abundant and diverse component of the marine virosphere. Phylogenetic analyses resolved multiple major PLV clades, including abundant Group X/Trimcap PLVs characterized by triplicate major capsid proteins, supporting the widespread occurrence of this unusual viral architecture in marine PLVs. Approximately half of PLV populations exhibited significant repeatable seasonal dynamics, partitioning into numerous chronotypes that reflect highly modular temporal niches. PLV abundance correlated positively with multiple productivity-linked environmental variables, including nitrate, particulate organic carbon, and primary productivity, suggesting close coupling between PLVs and seasonal ecosystem productivity. Functional analyses further identified diverse auxiliary metabolic genes in many PLV genomes involved in carbohydrate, lipid, redox, and nucleotide metabolism, with strong phylogenetic structuring across PLV clades. Together, these findings demonstrate that PLVs are abundant, functionally diverse, and ecologically dynamic members of marine viral communities, and suggest they are important yet underappreciated regulators of protist ecology and evolution in marine ecosystems.
