## Supplementary dataset 1 for "Expansive Diversity and Temporal Dynamics of Emerging Polinton-like Viruses in a Marine Ecosystem"

### Sheet: Annotated_edges
Node1_host	Eukaryote_taxa	Node2_virus	Virus_group	Weight (Pearson’s correlations)
c17ef330852e0e5d7fedaaca0f16f347	Ochrophyta	1126434_scaffold01319	PLV2	0.915872
a12bb45b10a1556aa218222c420d35ab	Metazoa	1126468_scaffold00495	X	0.772238
d71358a564c0cb2570f0e3c3c40dbcf8	Dinoflagellata	1126467_scaffold02395	X	0.74583
acc3cedcfd107e45026025d34c3c941c	Ciliophora	1126458_scaffold03250	PLV4	0.733327
a12bb45b10a1556aa218222c420d35ab	Metazoa	1126468_scaffold00098	X	0.70952
a254f6f6312ef4f9af307e5ec63d6a41	Dinoflagellata	1126469_scaffold00580	X	0.671278
a13c19ea1b93d9dec5faec1031515bd0	Dinoflagellata	1126434_scaffold01238	X	0.634803
e1077393cdd7965c6dd37f437cb88595	Dinoflagellata	1126454_scaffold01017	VP	0.61585
b0a52e1a0a74561d422c6aa68037ceb6	Dinoflagellata	1126432_scaffold00279	X	0.602973
a12bb45b10a1556aa218222c420d35ab	Metazoa	1126468_scaffold00432	PLV4	0.597832
ea420bad07f1118f78b646fa01f3cb3f	Fungi	1126469_scaffold00580	X	0.589195
d71358a564c0cb2570f0e3c3c40dbcf8	Dinoflagellata	1126467_scaffold01148	unknown	0.584397
b35e4d9aaf974330b69a20e88dc4635b	Dinoflagellata	1126451_scaffold00101	X	0.576171
be71aeda7f24a04f2a2bc92abeadde47	Dinoflagellata	1126428_2_scaffold00615	PLV2	0.573292
b7241274cd9c391827820e900656a671	unknown	1126448_scaffold00580	PLV3	0.571374
a12bb45b10a1556aa218222c420d35ab	Metazoa	1126468_scaffold00129	X	0.558796
b26609df56994d8f2b906a32b903c7ef	Dinoflagellata	1126416_scaffold03177	PLV2	0.554899
ea420bad07f1118f78b646fa01f3cb3f	Fungi	1126428_2_scaffold01456	PLV4	0.547095
dc04ed873eb833156621194d006741f2	Ciliophora	1126433_scaffold01509	X	0.544565
a254f6f6312ef4f9af307e5ec63d6a41	Dinoflagellata	1126417_scaffold00332	PLV2	0.542873
a33207a958d89be93d3f255abb6bc639	Dinoflagellata	1126467_scaffold02292	PLV2	0.538973
cc3f3bf5722ed73b3bc7bab9bfb7a005	Stramenopiles_X	1126443_scaffold02464	unknown	0.535826
f97d5f1a8b783b1d028a5d6053bfc2c9	Dinoflagellata	1126467_scaffold02292	PLV2	0.533781
a362709d2d2e5443cd772bdd2326e48f	Metazoa	1126417_scaffold01638	X	0.526773
f3615087a5c52721f3d09967d9d84843	Ochrophyta	1126454_scaffold01056	PLV3	0.524545
f3615087a5c52721f3d09967d9d84843	Ochrophyta	1126433_scaffold00892	X	0.521553
eae7f551aa5f854c70846e10743a6632	Telonemia	1126444_scaffold01496	PLV2	0.515785
e2ecdfe97be9798b9cac5eafc5ddba7d	Dinoflagellata	1126436_scaffold01530	X	0.513198
e24a1fbed76e9af6b94f8c031e2b83f9	Dinoflagellata	1126428_scaffold00437	X	0.507331
a23612734caaef6fe676d521c1053a64	Ciliophora	1126419_2_scaffold00343	PLV2	0.505317
d4d69702a4987b8b6ad1c118f13db684	Dinoflagellata	1126434_scaffold01456	X	0.50496
ead0d51affbef7dd17d17e483eb0f244	Dinoflagellata	1126463_scaffold00088	X	0.503468
cee2723d8fb3bc186132d45c220ca3f6	Ochrophyta	1126455_scaffold02428	PLV2	0.502244
a1b45089cc9d081627859c449bd1da56	Metazoa	1126418_2_scaffold02161	Polinton	0.481974
a615f49d7d2fbed5b85069fb94087fa3	Cercozoa	1126447_scaffold01142	unknown	0.473326
e7c2486dde4000339693e5dc92d71c86	Dinoflagellata	1126434_scaffold01238	X	0.473209
c3160d47cfb42a3e3b76c90da38399b4	Metazoa	1126419_2_scaffold00081	X	0.472384
a9878fa06502de4a0d5030ebb0fa6606	Radiolaria	1126454_scaffold00095	X	0.46729
c20f4b79171cd025d43c4ae2cdc3b272	Chlorophyta	1126454_scaffold00888	PLV1	0.465513
d0c171ab5b37d1145a3de8320ac82256	Ciliophora	1126466_scaffold01354	X	0.463556
fe8606bf3bccf88403ba262055597535	Ciliophora	1126442_scaffold03137	unknown	0.462657
eb87e2c8b1a96fd2f1935a819d597648	Ciliophora	1126440_scaffold01302	PLV4	0.455693
a12bb45b10a1556aa218222c420d35ab	Metazoa	1126468_scaffold01412	X	0.452957
d27b30d1e87a7cfba798645b8bde8fad	Ciliophora	1126415_scaffold00816	PLV1	0.449416
bce9eb5a6281547d9fffcd95d9156913	Dinoflagellata	1126416_scaffold05454	PLV2	0.448546
fa6649c9d39da32d8eda68694df02e39	Metazoa	1126468_scaffold00129	X	0.447287
d670220f5fedb379c9d5aa83f755ca56	Ciliophora	1126430_scaffold00231	X	0.447
a362709d2d2e5443cd772bdd2326e48f	Metazoa	1126440_scaffold02059	PLV4	0.445016
c49c8e55e2f741fb2a03b3a350077eb3	Radiolaria	1126444_scaffold00679	X	0.442133
f919e29404e1c3a9a68653ffc920ab59	Ochrophyta	1126449_scaffold01367	PLV3	0.44119
e5736c3910eea333616b74533c1bd7f5	Ciliophora	1126436_scaffold01683	PLV2	0.440674
aee71681daf9402d398a2cf09702a55c	Dinoflagellata	1126467_scaffold01182	Polinton	0.440197
f4c545f330492dad75a5a131f3ca0b6d	Radiolaria	1126434_scaffold01850	PLV2	0.43772
d4147cc42e38522dd0df4c5b12dee131	Stramenopiles_X	1126464_scaffold00475	X	0.434395
de7a07350c9c86e7cacc5662542af156	Dinoflagellata	1126454_scaffold01017	VP	0.432493
e42ec3bb4cc51d6dfdd9e421867864f0	Ciliophora	1126436_scaffold01530	X	0.428905
ec628690d6dc4854410a91f69477757a	Picozoa	1126436_scaffold01562	PLV2	0.427018
b8027564ca9e77819d6bd80312b74555	Dinoflagellata	1126428_2_scaffold00162	X	0.426158
ea420bad07f1118f78b646fa01f3cb3f	Fungi	1126428_scaffold03101	PLV2	0.42516
e2a85934579bc8c6a8a43f8f9b70e5b4	Ciliophora	1126417_2_scaffold00443	PLV1	0.420636
fc55b05b8f86bd1f2bbe46706738ef87	Metazoa	1126428_scaffold00283	PLV2	0.413276
b3d9bd4d1d7a77e51e3cbd5049120f64	Dinoflagellata	1126426_2_scaffold01112	PLV3	0.411023
b35e4d9aaf974330b69a20e88dc4635b	Dinoflagellata	1126416_scaffold01972	PLV2	0.407429
b3ad75015a78af198263730e8ef6dc3f	Ochrophyta	1126429_scaffold00309	PLV2	0.406864
c17ef330852e0e5d7fedaaca0f16f347	Ochrophyta	1126416_scaffold00533	PLV2	0.405972
c17e4d5abbb788034249f655dc400743	Dinoflagellata	1126436_scaffold03643	X	0.403961
ec628690d6dc4854410a91f69477757a	Picozoa	1126430_scaffold04380	PLV1	0.403251
db6917b20be27858efb3dc2efc74113f	Choanoflagellida	1126467_scaffold01182	Polinton	0.403101
a254f6f6312ef4f9af307e5ec63d6a41	Dinoflagellata	1126417_2_scaffold02456	PLV2	0.402206
f919e29404e1c3a9a68653ffc920ab59	Ochrophyta	1126430_scaffold00794	X	0.40097

### Sheet: ID_lookup
name	ID	node_role_in_edgelist
a12bb45b10a1556aa218222c420d35ab	Metazoa	host_contig
a13c19ea1b93d9dec5faec1031515bd0	Dinoflagellata	host_contig
a1b45089cc9d081627859c449bd1da56	Metazoa	host_contig
a23612734caaef6fe676d521c1053a64	Ciliophora	host_contig
a254f6f6312ef4f9af307e5ec63d6a41	Dinoflagellata	host_contig
a33207a958d89be93d3f255abb6bc639	Dinoflagellata	host_contig
a362709d2d2e5443cd772bdd2326e48f	Metazoa	host_contig
a615f49d7d2fbed5b85069fb94087fa3	Cercozoa	host_contig
a9878fa06502de4a0d5030ebb0fa6606	Radiolaria	host_contig
acc3cedcfd107e45026025d34c3c941c	Ciliophora	host_contig
aee71681daf9402d398a2cf09702a55c	Dinoflagellata	host_contig
b0a52e1a0a74561d422c6aa68037ceb6	Dinoflagellata	host_contig
b26609df56994d8f2b906a32b903c7ef	Dinoflagellata	host_contig
b35e4d9aaf974330b69a20e88dc4635b	Dinoflagellata	host_contig
b3ad75015a78af198263730e8ef6dc3f	Ochrophyta	host_contig
b3d9bd4d1d7a77e51e3cbd5049120f64	Dinoflagellata	host_contig
b7241274cd9c391827820e900656a671	unknown	host_contig
b8027564ca9e77819d6bd80312b74555	Dinoflagellata	host_contig
bce9eb5a6281547d9fffcd95d9156913	Dinoflagellata	host_contig
be71aeda7f24a04f2a2bc92abeadde47	Dinoflagellata	host_contig
c17e4d5abbb788034249f655dc400743	Dinoflagellata	host_contig
c17ef330852e0e5d7fedaaca0f16f347	Ochrophyta	host_contig
c20f4b79171cd025d43c4ae2cdc3b272	Chlorophyta	host_contig
c3160d47cfb42a3e3b76c90da38399b4	Metazoa	host_contig
c49c8e55e2f741fb2a03b3a350077eb3	Radiolaria	host_contig
cc3f3bf5722ed73b3bc7bab9bfb7a005	Stramenopiles_X	host_contig
cee2723d8fb3bc186132d45c220ca3f6	Ochrophyta	host_contig
d0c171ab5b37d1145a3de8320ac82256	Ciliophora	host_contig
d27b30d1e87a7cfba798645b8bde8fad	Ciliophora	host_contig
d4147cc42e38522dd0df4c5b12dee131	Stramenopiles_X	host_contig
d4d69702a4987b8b6ad1c118f13db684	Dinoflagellata	host_contig
d670220f5fedb379c9d5aa83f755ca56	Ciliophora	host_contig
d71358a564c0cb2570f0e3c3c40dbcf8	Dinoflagellata	host_contig
db6917b20be27858efb3dc2efc74113f	Choanoflagellida	host_contig
dc04ed873eb833156621194d006741f2	Ciliophora	host_contig
de7a07350c9c86e7cacc5662542af156	Dinoflagellata	host_contig
e1077393cdd7965c6dd37f437cb88595	Dinoflagellata	host_contig
e24a1fbed76e9af6b94f8c031e2b83f9	Dinoflagellata	host_contig
e2a85934579bc8c6a8a43f8f9b70e5b4	Ciliophora	host_contig
e2ecdfe97be9798b9cac5eafc5ddba7d	Dinoflagellata	host_contig
e42ec3bb4cc51d6dfdd9e421867864f0	Ciliophora	host_contig
e5736c3910eea333616b74533c1bd7f5	Ciliophora	host_contig
e7c2486dde4000339693e5dc92d71c86	Dinoflagellata	host_contig
ea420bad07f1118f78b646fa01f3cb3f	Fungi	host_contig
ead0d51affbef7dd17d17e483eb0f244	Dinoflagellata	host_contig
eae7f551aa5f854c70846e10743a6632	Telonemia	host_contig
eb87e2c8b1a96fd2f1935a819d597648	Ciliophora	host_contig
ec628690d6dc4854410a91f69477757a	Picozoa	host_contig
f3615087a5c52721f3d09967d9d84843	Ochrophyta	host_contig
f4c545f330492dad75a5a131f3ca0b6d	Radiolaria	host_contig
f919e29404e1c3a9a68653ffc920ab59	Ochrophyta	host_contig
f97d5f1a8b783b1d028a5d6053bfc2c9	Dinoflagellata	host_contig
fa6649c9d39da32d8eda68694df02e39	Metazoa	host_contig
fc55b05b8f86bd1f2bbe46706738ef87	Metazoa	host_contig
fe8606bf3bccf88403ba262055597535	Ciliophora	host_contig
1126415_scaffold00816	PLV1	virus_contig
1126416_scaffold00533	PLV2	virus_contig
1126416_scaffold01972	PLV2	virus_contig
1126416_scaffold03177	PLV2	virus_contig
1126416_scaffold05454	PLV2	virus_contig
1126417_2_scaffold00443	PLV1	virus_contig
1126417_2_scaffold02456	PLV2	virus_contig
1126417_scaffold00332	PLV2	virus_contig
1126417_scaffold01638	X	virus_contig
1126418_2_scaffold02161	Polinton	virus_contig
1126419_2_scaffold00081	X	virus_contig
1126419_2_scaffold00343	PLV2	virus_contig
1126426_2_scaffold01112	PLV3	virus_contig
1126428_2_scaffold00162	X	virus_contig
1126428_2_scaffold00615	PLV2	virus_contig
1126428_2_scaffold01456	PLV4	virus_contig
1126428_scaffold00283	PLV2	virus_contig
1126428_scaffold00437	X	virus_contig
1126428_scaffold03101	PLV2	virus_contig
1126429_scaffold00309	PLV2	virus_contig
1126430_scaffold00231	X	virus_contig
1126430_scaffold00794	X	virus_contig
1126430_scaffold04380	PLV1	virus_contig
1126432_scaffold00279	X	virus_contig
1126433_scaffold00892	X	virus_contig
1126433_scaffold01509	X	virus_contig
1126434_scaffold01238	X	virus_contig
1126434_scaffold01319	PLV2	virus_contig
1126434_scaffold01456	X	virus_contig
1126434_scaffold01850	PLV2	virus_contig
1126436_scaffold01530	X	virus_contig
1126436_scaffold01562	PLV2	virus_contig
1126436_scaffold01683	PLV2	virus_contig
1126436_scaffold03643	X	virus_contig
1126440_scaffold01302	PLV4	virus_contig
1126440_scaffold02059	PLV4	virus_contig
1126442_scaffold03137	unknown	virus_contig
1126443_scaffold02464	unknown	virus_contig
1126444_scaffold00679	X	virus_contig
1126444_scaffold01496	PLV2	virus_contig
1126447_scaffold01142	unknown	virus_contig
1126448_scaffold00580	PLV3	virus_contig
1126449_scaffold01367	PLV3	virus_contig
1126451_scaffold00101	X	virus_contig
1126454_scaffold00095	X	virus_contig
1126454_scaffold00888	PLV1	virus_contig
1126454_scaffold01017	VP	virus_contig
1126454_scaffold01056	PLV3	virus_contig
1126455_scaffold02428	PLV2	virus_contig
1126458_scaffold03250	PLV4	virus_contig
1126463_scaffold00088	X	virus_contig
1126464_scaffold00475	X	virus_contig
1126466_scaffold01354	X	virus_contig
1126467_scaffold01148	unknown	virus_contig
1126467_scaffold01182	Polinton	virus_contig
1126467_scaffold02292	PLV2	virus_contig
1126467_scaffold02395	X	virus_contig
1126468_scaffold00098	X	virus_contig
1126468_scaffold00129	X	virus_contig
1126468_scaffold00432	PLV4	virus_contig
1126468_scaffold00495	X	virus_contig
1126468_scaffold01412	X	virus_contig
1126469_scaffold00580	X	virus_contig
